# Two novel heteropolymer-forming proteins maintain multicellular shape of the cyanobacterium *Anabaena* sp. PCC 7120

**DOI:** 10.1101/553073

**Authors:** Benjamin L. Springstein, Dennis J. Nürnberg, Christian Woehle, Julia Weissenbach, Marius L. Theune, Andreas O. Helbig, Iris Maldener, Tal Dagan, Karina Stucken

**Author notes:** Corresponding authors: BLS, KS. Present address: Department of Microbiology, Blavatnick Institute, Harvard Medical School, Boston, MA, USA. Present address: Institute of Experimental Physics, Free University of Berlin, Berlin, Germany (Dennis J. Nürnberg). Present address: Max Planck-Genome-centre cologne, Max Planck Institute for Plant Breeding Research, Cologne, Germany (Christian Woehle). Present address: Faculty of Biology, Technion-Israel Institute of Technology, Haifa, Israel (Julia Weissenbach).

## Abstract

Polymerizing and filament-forming proteins are instrumental for numerous cellular processes such as cell division and growth. Their function in stabilization and localization of protein complexes and replicons is achieved by a filamentous structure. Known filamentous proteins assemble into homopolymers consisting of single subunits – e.g. MreB and FtsZ in bacteria – or heteropolymers that are composed of two subunits, e.g. keratin and α/β tubulin in eukaryotes. Here, we describe two novel coiled-coil-rich proteins (CCRPs) in the filament forming cyanobacterium *Anabaena* sp. PCC 7120 (hereafter *Anabaena*) that assemble into a heteropolymer and function in the maintenance of the *Anabaena* multicellular shape (termed trichome). The two CCRPs – Alr4504 and Alr4505 (named ZicK and ZacK) – are strictly interdependent for the assembly of protein filaments *in vivo* and polymerize nucleotide-independently *in vitro*, similar to known intermediate filament (IF) proteins. A ΔzicKΔzacK double mutant is characterized by a zigzagged cell arrangement and hence a loss of the typical linear *Anabaena* trichome shape. ZicK and ZacK interact with themselves, with each other, with the elongasome protein MreB, the septal junction protein SepJ and the divisome associate septal protein SepI. Our results suggest that ZicK and ZacK function in cooperation with SepJ and MreB to stabilize the *Anabaena* trichome and are likely essential for the manifestation of the multicellular shape in *Anabaena*. Our study reveals the presence of filament-forming IF-like proteins whose function is achieved through the formation of heteropolymers in cyanobacteria.
