## Supplementary File 1 for "Two novel heteropolymer-forming proteins maintain multicellular shape of the cyanobacterium *Anabaena* sp. PCC 7120"

### Sheet: ZicK w21 pepcoil 
Coiled-coils prediction (window 21)
Organism	Number of coiled coils	Total length coiled-coils (aa)	Maximum probability of coiled-coils	Sequence range and probabilities of individual coils
filamentous_cyanobacterium_ESFC-1	6	156	1	33-55:0.913;72-108:0.994;176-183:1.000;187-216:1.000;264-274:0.989;280-326:0.999
Geitlerinema_sp._PCC_7105	6	190	1	48-50:0.940;67-107:1.000;147-177:1.000;184-219:1.000;224-259:0.999;277-319:1.000
Oscillatoria_nigro-viridis_PCC_7112	6	137	1	47-52:1.000;70-110:1.000;117-149:0.996;215-215:1.000;256-262:0.998;272-320:1.000
Oscillatoria_acuminata_PCC_6304	6	154	1	26-50:0.967;70-109:1.000;119-149:0.974;216-216:1.000;256-262:1.000;272-321:1.000
Cyanothece_sp._PCC_7822	5	131	1	45-57:0.992;68-109:1.000;159-161:0.991;241-262:1.000;271-321:1.000
Arthrospira_platensis_str._Paraca	5	174	1	30-54:0.770;68-107:0.989;145-178:0.998;192-215:1.000;270-320:1.000
Tolypothrix_sp._PCC_7601	5	161	1	19-45:0.991;145-172:1.000;188-215:1.000;242-269:0.998;271-320:1.000
Acaryochloris_sp._CCMEE_5410	5	131	1	3-45:0.848;71-108:1.000;123-147:0.935;160-180:0.950;316-319:1.000
Anabaena_sp._PCC_7120	5	165	1	21-48:0.999;68-108:1.000;158-180:0.995;192-215:0.997;271-319:1.000
Calothrix_sp._PCC_7507	5	131	1	48-54:1.000;68-109:1.000;178-178:1.000;185-215:1.000;271-320:1.000
Scytonema_millei_VB511283	5	158	1	21-44:0.902;70-109:1.000;193-213:0.999;219-239:0.910;270-321:1.000
Anabaena_cylindrica_PCC_7122	5	161	1	7-47:1.000;68-111:1.000;158-181:0.996;215-215:0.928;270-320:1.000
Arthrospira_platensis_YZ	5	174	1	30-54:0.770;68-107:0.989;145-178:0.998;192-215:1.000;270-320:1.000
Arthrospira_platensis_C1	5	156	1	30-54:0.770;68-107:0.989;161-175:0.995;192-215:1.000;269-320:1.000
Gloeocapsa_sp._PCC_73106	5	129	1	48-54:1.000;68-106:1.000;178-178:1.000;223-255:0.998;272-320:1.000
Oscillatoria_sp._PCC_10802	5	152	1	30-55:0.949;100-109:1.000;185-222:1.000;242-266:0.898;269-321:1.000
Microcoleus_vaginatus_FGP-2	5	153	1	47-51:0.997;71-111:1.000;117-149:0.995;192-215:1.000;271-320:0.998
Chroococcidiopsis_thermalis_PCC_7203	5	135	1	21-44:0.929;70-108:1.000;156-157:0.985;222-239:1.000;270-321:1.000
Aliterella_atlantica_CENA595	5	127	1	2-22:0.543;67-107:1.000;186-220:1.000;229-256:0.999;322-323:1.000
Microchaete_sp._PCC_7126	5	174	1	8-48:1.000;68-108:1.000;167-177:1.000;185-215:1.000;271-320:1.000
Kamptonema_formosum_PCC_6407	5	104	1	47-54:1.000;71-109:1.000;144-149:0.988;215-215:1.000;271-320:1.000
Cyanothece_sp._PCC_7424	5	101	1	45-54:0.978;143-143:1.000;184-215:1.000;256-262:0.985;271-321:1.000
Crinalium_epipsammum_PCC_9333	5	172	1	10-51:1.000;72-109:1.000;192-215:1.000;220-240:0.818;271-317:0.999
Arthrospira_sp._PCC_8005_2	5	119	1	30-54:0.770;68-107:0.989;178-178:0.997;215-215:1.000;269-320:1.000
Arthrospira_sp._PCC_8005	5	119	1	30-54:0.770;68-107:0.989;178-178:0.997;215-215:1.000;269-320:1.000
Cyanothece_sp._ATCC_51142	5	186	1	33-57:0.875;70-108:1.000;188-222:1.000;226-260:1.000;269-320:1.000
Oscillatoria_sp._PCC_6506	5	104	1	47-54:1.000;71-109:1.000;144-149:0.988;215-215:1.000;271-320:1.000
Cyanothece_sp._ATCC_51472	5	186	1	33-57:0.875;70-108:1.000;188-222:1.000;226-260:1.000;269-320:1.000
Leptolyngbya_sp._PCC_7375	5	170	1	16-43:0.947;71-104:0.968;116-146:0.998;157-186:0.956;269-315:1.000
Cylindrospermum_stagnale_PCC_7417	5	157	1	7-48:1.000;68-109:1.000;179-180:1.000;198-218:0.513;271-320:1.000
Calothrix_sp._PCC_7103	5	130	1	28-43:0.953;67-106:1.000;122-159:1.000;184-214:0.999;315-319:1.000
Hapalosiphon_sp._MRB220	5	180	1	5-46:1.000;123-159:1.000;188-215:1.000;242-264:0.905;271-320:1.000
Nostoc_sp._PCC_7524	5	116	1	10-48:1.000;188-214:1.000;220-240:0.713;242-269:0.999;320-320:1.000
Crocosphaera_watsonii_WH_0003	5	105	1	45-54:0.955;172-180:1.000;215-215:0.997;223-257:0.999;271-320:1.000
Stanieria_cyanosphaera_PCC_7437	4	148	1	11-46:0.999;68-109:1.000;160-180:0.997;272-320:1.000
Mastigocoleus_testarum_BC008	4	110	1	47-54:0.998;185-215:1.000;217-237:0.630;271-320:1.000
Fischerella_sp._NIES-3754	4	108	1	5-47:1.000;135-160:1.000;187-222:1.000;316-318:1.000
Fischerella_sp._PCC_9339	4	160	1	5-46:1.000;123-159:1.000;185-215:1.000;271-320:1.000
Cyanothece_sp._PCC_8801	4	98	1	26-54:0.907;108-109:1.000;141-157:0.756;272-321:1.000
Mastigocoleus_testarum_BC008_3	4	110	1	47-54:0.998;185-215:1.000;217-237:0.630;271-320:1.000
Hassallia_byssoidea_VB512170	4	35	1	48-49:1.000;173-176:1.000;191-214:0.988;315-319:1.000
Spirulina_subsalsa_PCC_9445	4	138	1	42-51:0.941;67-105:1.000;184-219:1.000;266-318:1.000
Pleurocapsa_sp._PCC_7327	4	102	1	44-57:0.986;108-108:0.999;185-224:1.000;274-320:1.000
Lyngbya_aestuarii_BL_J	4	134	1	17-43:0.954;67-110:1.000;202-214:1.000;270-319:1.000
Nostoc_punctiforme_PCC_73102	4	115	1	8-46:1.000;179-180:1.000;192-214:0.776;270-320:1.000
Geminocystis_herdmanii_PCC_6308	4	104	1	51-57:1.000;157-176:0.998;188-215:0.948;272-320:1.000
Mastigocladus_laminosus_UU774	4	160	1	5-46:1.000;123-159:1.000;185-215:1.000;271-320:1.000
Fischerella_sp._PCC_9605	4	140	1	10-47:1.000;185-215:1.000;220-240:0.795;271-320:1.000
Fischerella_muscicola_SAG_1427-1_=_PCC_73103	4	133	1	3-46:1.000;146-155:1.000;187-215:1.000;271-320:1.000
Fischerella_sp._JSC-11	4	99	1	6-47:1.000;135-160:1.000;188-215:1.000;316-318:1.000
Fischerella_sp._PCC_9431	4	159	1	5-45:0.999;123-159:1.000;185-215:1.000;271-320:1.000
Calothrix_sp._336_3	4	159	1	11-46:1.000;144-157:1.000;217-240:1.000;242-326:1.000
Cyanothece_sp._PCC_8802	4	98	1	26-54:0.907;108-109:1.000;141-157:0.756;272-321:1.000
Limnoraphis_robusta_CS-951	4	117	1	45-49:0.989;69-110:1.000;116-136:0.741;271-319:1.000
Cyanobacterium_aponinum_PCC_10605	4	97	1	16-49:0.999;179-180:1.000;258-262:1.000;270-325:1.000
Mastigocoleus_testarum_BC008_2	4	110	1	47-54:0.998;185-215:1.000;217-237:0.630;271-320:1.000
Scytonema_hofmanni_PCC_7110	4	154	1	10-45:1.000;179-185:1.000;188-215:1.000;242-324:1.000
Arthrospira_maxima_CS-328	4	132	1	30-54:0.770;68-107:0.989;161-175:0.995;269-320:1.000
Planktothricoides_sp._SR001	4	90	1	42-46:0.880;188-215:1.000;263-273:1.000;279-324:1.000
Fischerella_thermalis_PCC_7521	4	99	1	6-47:1.000;135-160:1.000;188-215:1.000;316-318:1.000
Lyngbya_sp._PCC_8106	4	145	1	17-42:0.954;67-108:1.000;140-167:0.996;271-319:1.000
Arthrospira_platensis_NIES-39	4	150	1	30-54:0.770;68-107:0.989;145-178:0.998;270-320:1.000
Arthrospira_sp._TJSD091	4	131	1	30-54:0.770;68-107:0.989;161-175:0.995;270-320:1.000
Anabaena_sp._PCC_7108	4	84	1	10-47:1.000;68-108:1.000;215-215:0.994;320-323:0.998
Rivularia_sp._PCC_7116	4	84	1	46-54:0.993;67-108:1.000;190-215:1.000;314-320:1.000
Calothrix_sp._PCC_6303	4	151	1	6-46:1.000;70-109:1.000;194-215:1.000;270-317:1.000
Chamaesiphon_minutus_PCC_6605	3	42	1	83-104:0.744;148-164:1.000;312-314:1.000
Nostoc_sp._PCC_7107	3	74	1	8-47:1.000;187-215:1.000;316-320:1.000
Cyanothece_sp._CCY0110	3	168	1	33-57:0.875;109-109:1.000;111-252:1.000
Scytonema_hofmanni_UTEX_2349	3	10	1	49-49:1.000;173-176:1.000;315-319:1.000
Coleofasciculus_chthonoplastes_PCC_7420	3	68	1	15-43:0.942;186-220:1.000;315-318:1.000
Tolypothrix_bouteillei_VB521301	3	120	1	8-45:0.999;185-215:1.000;270-320:1.000
Anabaena_variabilis_ATCC_29413	3	111	1	11-48:1.000;192-215:1.000;271-319:1.000
Microcoleus_sp._PCC_7113	3	51	1	34-57:0.939;215-234:1.000;328-334:1.000

### Sheet: ZacK w21 pepcoil
Coiled-coils prediction (window 21)
Organism	Number of coiled coils	Total length coiled-coils (aa)	Maximum probability of coiled-coils	Sequence range and probabilities of individual coils
Scytonema_millei_VB511283	10	243	1	12-40:0.970;52-72:0.549;81-119:0.997;123-143:0.592;151-177:0.997;223-225:0.993;250-251:1.000;256-276:0.518;279-333:1.000;335-359:0.976
Chroococcidiopsis_thermalis_PCC_7203	9	224	1	12-40:0.998;52-72:0.549;81-119:0.995;148-177:0.997;223-225:0.982;250-251:1.000;256-276:0.518;280-333:1.000;335-359:0.976
Kamptonema_formosum_PCC_6407	8	222	1	8-43:1.000;87-126:1.000;130-152:0.946;190-191:0.999;205-232:0.999;238-258:0.878;289-340:1.000;347-366:0.534
Geitlerinema_sp._PCC_7105	8	238	1	1-38:1.000;51-73:0.901;79-112:0.822;139-149:0.957;165-187:0.919;194-222:0.994;227-247:0.640;269-327:1.000
Oscillatoria_sp._PCC_6506	8	222	1	8-43:1.000;87-126:1.000;130-152:0.946;190-191:0.999;205-232:0.999;238-258:0.878;289-340:1.000;347-366:0.534
Chamaesiphon_minutus_PCC_6605	7	150	1	9-42:1.000;62-83:0.704;145-173:0.998;175-204:0.975;227-231:0.725;255-282:0.932;339-340:1.000
Cyanothece_sp._PCC_8801	7	230	1	6-45:1.000;100-124:0.987;176-195:1.000;205-232:0.972;237-275:1.000;283-339:1.000;343-363:0.588
Geminocystis_herdmanii_PCC_6308	7	252	1	4-55:1.000;72-92:0.738;98-136:1.000;187-208:0.959;244-286:1.000;298-350:1.000;353-374:0.850
Cyanothece_sp._PCC_8802	7	230	1	6-45:1.000;100-124:0.987;176-195:1.000;205-232:0.972;237-275:1.000;283-339:1.000;343-363:0.588
Crocosphaera_watsonii_WH_0003	6	123	1	8-39:1.000;63-89:0.858;141-176:1.000;274-275:1.000;338-339:1.000;342-365:0.814
Hassallia_byssoidea_VB512170	6	196	1	9-47:1.000;53-74:0.686;119-145:0.999;162-191:0.731;229-251:1.000;279-333:1.000
Fischerella_sp._PCC_9431	6	187	1	7-46:0.998;121-121:0.997;148-187:1.000;228-253:1.000;255-280:0.722;282-335:1.000
Gloeocapsa_sp._PCC_73106	6	197	1	7-36:1.000;138-159:1.000;168-189:0.825;224-265:1.000;275-331:1.000;334-357:0.803
Rivularia_sp._PCC_7116	6	163	1	8-40:1.000;57-78:0.800;119-119:0.998;227-251:1.000;277-333:1.000;335-359:0.577
Microcoleus_vaginatus_FGP-2	6	173	1	8-44:1.000;154-154:0.999;198-226:1.000;231-251:0.710;273-333:1.000;336-359:0.789
Cyanothece_sp._ATCC_51142	6	103	1	8-38:1.000;125-127:0.996;181-197:1.000;251-276:1.000;338-339:0.998;342-365:0.924
Crocosphaera_watsonii_WH_0402	6	123	1	8-39:1.000;63-89:0.858;141-176:1.000;274-275:1.000;338-339:1.000;342-365:0.814
Calothrix_sp._PCC_6303	6	185	1	12-42:1.000;58-78:0.508;96-119:0.992;147-170:0.998;200-227:0.998;278-334:1.000
Oscillatoria_sp._PCC_10802	6	114	1	55-75:0.705;117-136:0.999;178-184:0.916;193-224:1.000;229-260:1.000;332-333:1.000
Arthrospira_platensis_YZ	6	210	1	7-33:0.947;85-122:0.999;166-188:0.952;204-230:1.000;238-281:1.000;287-337:1.000
Aliterella_atlantica_CENA595	6	134	1	12-41:1.000;114-146:1.000;183-190:0.706;206-227:0.994;230-266:0.999;335-338:1.000
Oscillatoria_nigro-viridis_PCC_7112	6	186	1	3-41:1.000;128-158:0.957;193-196:0.949;202-231:1.000;236-256:0.875;278-338:0.999
Arthrospira_sp._TJSD091	6	213	1	10-34:0.980;84-120:0.996;151-187:0.952;240-280:1.000;286-336:1.000;339-360:0.804
Mastigocoleus_testarum_BC008	6	197	1	12-39:0.990;60-81:0.843;177-195:0.995;228-255:1.000;257-282:0.828;284-357:1.000
Nostoc_sp._PCC_7107	6	140	1	9-44:0.960;123-145:0.980;163-185:0.938;225-225:0.952;250-251:0.911;279-333:1.000
Cyanobacterium_aponinum_PCC_10605	6	199	1	2-38:1.000;60-84:0.904;182-198:1.000;235-277:1.000;289-341:1.000;344-367:0.850
Arthrospira_platensis_NIES-39	6	210	1	7-33:0.947;85-122:0.999;166-188:0.952;204-230:1.000;238-281:1.000;287-337:1.000
filamentous_cyanobacterium_ESFC-1	6	168	1	9-44:1.000;65-92:0.996;124-129:0.998;182-184:1.000;237-274:1.000;287-343:0.998
Crocosphaera_watsonii_WH_0005	6	123	1	8-39:1.000;63-89:0.858;141-176:1.000;274-275:1.000;338-339:1.000;342-365:0.814
Cyanothece_sp._ATCC_51472	6	103	1	8-38:1.000;125-127:0.996;181-197:1.000;251-276:1.000;338-339:0.998;342-365:0.924
Lyngbya_aestuarii_BL_J	6	176	1	6-39:1.000;81-119:0.999;153-171:0.988;262-265:1.000;277-333:1.000;337-359:0.853
Mastigocoleus_testarum_BC008_3	6	197	1	12-39:0.990;60-81:0.843;177-195:0.995;228-255:1.000;257-282:0.828;284-357:1.000
Microcoleus_sp._PCC_7113	6	244	1	8-38:1.000;82-123:1.000;144-187:1.000;230-274:1.000;279-336:1.000;339-362:0.733
Calothrix_sp._PCC_7103	6	167	1	7-42:1.000;174-175:0.998;206-235:1.000;237-260:1.000;289-342:1.000;347-367:0.504
Mastigocoleus_testarum_BC008_2	6	197	1	12-39:0.990;60-81:0.843;177-195:0.995;228-255:1.000;257-282:0.828;284-357:1.000
Nostoc_punctiforme_PCC_73102	6	194	1	9-46:1.000;53-78:0.967;123-145:1.000;163-186:0.975;223-251:1.000;280-333:1.000
Lyngbya_sp._PCC_8106	6	203	1	5-40:1.000;85-123:1.000;157-175:0.998;235-265:1.000;281-337:1.000;341-361:0.509
Crinalium_epipsammum_PCC_9333	6	169	1	7-38:0.984;137-158:1.000;196-223:1.000;246-248:0.980;270-330:1.000;334-356:0.614
Planktothricoides_sp._SR001	6	181	1	10-45:1.000;76-100:0.969;175-188:0.975;220-247:0.950;252-272:0.748;298-354:1.000
Arthrospira_platensis_str._Paraca	6	210	1	7-33:0.947;84-121:0.999;165-187:0.952;203-229:1.000;237-280:1.000;286-336:1.000
Arthrospira_maxima_CS-328	5	192	1	10-34:0.980;84-120:0.996;151-187:0.952;239-280:1.000;286-336:1.000
Arthrospira_sp._PCC_8005_2	5	191	1	10-34:0.980;84-120:0.996;151-187:0.952;240-280:1.000;286-336:1.000
Stanieria_cyanosphaera_PCC_7437	5	204	1	4-44:1.000;49-71:0.538;164-186:1.000;221-261:1.000;274-349:1.000
Limnoraphis_robusta_CS-951	5	150	1	3-40:1.000;113-118:1.000;153-176:1.000;230-259:1.000;281-332:1.000
Anabaena_sp._PCC_7108	5	143	1	13-42:1.000;57-78:0.806;171-185:0.956;228-251:1.000;282-333:1.000
Scytonema_hofmanni_PCC_7110	5	170	1	8-49:1.000;60-82:0.890;167-191:1.000;231-256:1.000;285-338:1.000
Oscillatoria_acuminata_PCC_6304	5	118	1	2-46:1.000;178-180:0.998;192-213:0.645;255-257:0.996;295-339:1.000
Scytonema_hofmanni_UTEX_2349	5	123	1	7-47:1.000;49-71:0.649;170-171:0.984;250-251:0.999;279-333:1.000
Arthrospira_sp._PCC_8005	5	191	1	10-34:0.980;84-120:0.996;151-187:0.952;240-280:1.000;286-336:1.000
Spirulina_subsalsa_PCC_9445	5	199	1	3-42:1.000;93-139:1.000;179-181:1.000;218-272:0.997;287-340:1.000
Hapalosiphon_sp._MRB220	5	191	1	7-51:0.990;148-187:1.000;228-253:1.000;255-280:0.722;282-335:1.000
Moorea_producens_3L	5	195	1	6-40:1.000;79-118:1.000;182-184:1.000;205-264:0.999;276-332:1.000
Arthrospira_platensis_C1	5	191	1	10-34:0.980;84-120:0.996;151-187:0.952;240-280:1.000;286-336:1.000
Leptolyngbya_sp._PCC_7375	5	205	1	8-38:1.000;99-122:0.994;145-176:1.000;211-283:1.000;294-338:1.000
Microchaete_sp._PCC_7126	5	104	1	14-39:0.769;115-116:0.996;145-167:0.898;249-250:1.000;280-330:1.000
Pleurocapsa_sp._PCC_7327	5	191	1	4-49:1.000;65-85:0.549;172-193:1.000;230-270:1.000;276-336:1.000
Tolypothrix_bouteillei_VB521301	4	104	1	8-47:1.000;62-82:0.882;180-197:1.000;232-256:1.000
Fischerella_sp._PCC_9605	4	147	1	9-55:0.999;164-186:0.993;231-253:0.998;282-335:1.000
Anabaena_sp._PCC_7120	4	113	1	9-40:0.966;146-154:0.983;235-251:1.000;279-333:1.000
Calothrix_sp._336_3	4	106	1	50-56:1.000;153-176:0.999;238-258:1.000;287-340:1.000
Cyanothece_sp._PCC_7424	4	147	1	6-40:1.000;173-194:1.000;239-271:1.000;281-337:1.000
Nostoc_piscinale_CENA21	4	143	1	9-47:0.954;123-145:0.980;224-251:1.000;281-333:1.000
Anabaena_cylindrica_PCC_7122	4	146	1	13-39:0.982;138-170:0.957;227-251:0.999;273-333:1.000
Fischerella_sp._PCC_9339	4	153	1	14-49:0.996;148-185:1.000;229-253:1.000;282-335:1.000
Acaryochloris_sp._CCMEE_5410	4	144	1	8-38:1.000;124-140:0.956;208-246:1.000;272-328:1.000
Anabaena_variabilis_ATCC_29413	4	121	1	9-36:0.983;175-193:0.983;235-251:1.000;277-333:1.000
Cyanothece_sp._PCC_7822	4	157	1	8-44:1.000;164-191:1.000;235-268:1.000;277-334:1.000
Nostoc_sp._PCC_7524	4	107	1	19-39:0.512;119-122:0.996;227-251:1.000;277-333:1.000
Cylindrospermum_stagnale_PCC_7417	4	97	1	9-41:1.000;183-192:0.999;251-252:1.000;283-334:1.000
Mastigocladus_laminosus_UU774	4	151	1	14-49:0.996;150-185:1.000;229-253:1.000;282-335:1.000
Fischerella_sp._NIES-3754	4	150	1	14-47:0.996;149-186:0.999;230-253:1.000;282-335:1.000
Fischerella_muscicola_SAG_1427-1_=_PCC_73103	4	155	1	9-46:0.998;150-187:1.000;229-253:1.000;282-335:1.000
Fischerella_muscicola_PCC_7414	4	155	1	11-49:1.000;146-185:1.000;229-251:1.000;281-333:1.000
Tolypothrix_sp._PCC_7601	4	83	1	41-47:0.872;146-165:0.998;250-251:1.000;280-333:1.000
Calothrix_sp._PCC_7507	4	116	1	14-41:0.976;168-184:0.982;234-251:1.000;281-333:1.000
Fischerella_thermalis_PCC_7521	3	116	1	12-49:1.000;230-253:1.000;282-335:1.000
Coleofasciculus_chthonoplastes_PCC_7420	3	125	1	8-45:1.000;172-193:1.000;207-271:0.999
Fischerella_sp._JSC-11	3	116	1	12-49:1.000;230-253:1.000;282-335:1.000
