## Supplementary File 2 for "Two novel heteropolymer-forming proteins maintain multicellular shape of the cyanobacterium *Anabaena* sp. PCC 7120"

### Sheet: Summary
Organism ID	Organism	ZicK	ZacK		#NV = not present
9	Acaryochloris marina MBIC11017	#N/A	#N/A
60	Acaryochloris sp. CCMEE 5410	WP_029315351.1	WP_010476125.1
100	Aliterella atlantica CENA595	WP_045054857.1	WP_045054858.1
23	Anabaena cylindrica PCC 7122	WP_015213780.1	WP_015213779.1		Protein	Cluster	Sequence identity for homologs
52	Anabaena sp. 90	#N/A	#N/A		ZicK	3891	55.59 %
125	Anabaena sp. PCC 7108	WP_016950123.1	WP_016950122.1		ZacK	3747	54.89 %
160	Anabaena sp. wa102	#N/A	#N/A
13	Anabaena variabilis ATCC 29413	WP_011320094.1	WP_011320095.1
87	Aphanizomenon flos-aquae NIES-81	#N/A	#N/A
93	Aphanocapsa montana BDHKU210001	#N/A	#N/A
14	Arthrospira maxima CS-328	WP_006668834.1	WP_006668833.1
151	Arthrospira platensis C1	WP_006621826.1	WP_006621825.1
10	Arthrospira platensis NIES-39	WP_014277347.1	WP_014277346.1
179	Arthrospira platensis str. Paraca	WP_006616309.1	WP_035737883.1
142	Arthrospira platensis YZ	WP_006616309.1	WP_014277346.1
67	Arthrospira sp. PCC 8005	WP_008056749.1	WP_008056748.1
164	Arthrospira sp. PCC 8005	WP_008056749.1	WP_008056748.1
48	Calothrix sp. 336/3	WP_035155946.1	WP_035155943.1
158	Calothrix sp. PCC 6303	WP_015200018.1	WP_015200017.1
173	Calothrix sp. PCC 7103	WP_019493267.1	WP_019493266.1
128	Calothrix sp. PCC 7507	WP_015127898.1	WP_015127897.1
71	Chamaesiphon minutus PCC 6605	WP_041548183.1	WP_041548185.1
30	Chlorogloeopsis fritschii PCC 6912	#N/A	#N/A
136	Chlorogloeopsis fritschii PCC 9212	#N/A	#N/A
21	Chroococcidiopsis thermalis PCC 7203	WP_015153505.1	WP_015153504.1
12	Coleofasciculus chthonoplastes PCC 7420	WP_006100776.1	WP_006101026.1
39	Crinalium epipsammum PCC 9333	WP_015205440.1	WP_015205439.1
143	Crocosphaera watsonii WH 0003	WP_007309996.1	WP_007309995.1
185	Crocosphaera watsonii WH 0402	#N/A	WP_007309995.1
8	Crocosphaera watsonii WH 8501	#N/A	#N/A
84	cyanobacterium PCC 7702	#N/A	#N/A
22	Cyanobacterium stanieri PCC 7202	#N/A	#N/A
61	Cyanothece sp. ATCC 51142	WP_009546139.1	WP_009546138.1
209	Cyanothece sp. ATCC 51472	WP_009546139.1	#N/A
191	Cyanothece sp. CCY0110	WP_008277252.1	#N/A
162	Cyanothece sp. PCC 7424	WP_012598848.1	WP_012598847.1
170	Cyanothece sp. PCC 7425	#N/A	#N/A
194	Cyanothece sp. PCC 7822	WP_013320555.1	WP_013320554.1
121	Cyanothece sp. PCC 8801	WP_012593690.1	WP_012593689.1
206	Cyanothece sp. PCC 8802	WP_012796741.1	#N/A
38	Cylindrospermum stagnale PCC 7417	WP_015208945.1	WP_015208944.1
35	Dactylococcopsis salina PCC 8305	#N/A	#N/A
25	Dolichospermum circinale AWQC310F	#N/A	#N/A
85	filamentous cyanobacterium ESFC-1	WP_018400141.1	WP_018400140.1
135	Fischerella muscicola PCC 7414	#N/A	WP_016867558.1
32	Fischerella muscicola SAG 1427-1 = PCC 73103	WP_016859347.1	WP_016859348.1
190	Fischerella sp. JSC-11	WP_009454023.1	WP_009454024.1
124	Fischerella sp. NIES-3754	WP_062246459.1	WP_062246457.1
161	Fischerella sp. PCC 9339	WP_017311950.1	WP_017311951.1
171	Fischerella sp. PCC 9431	WP_026723612.1	WP_026723611.1
54	Fischerella sp. PCC 9605	WP_026732438.1	WP_026732437.1
31	Fischerella thermalis PCC 7521	WP_009454023.1	WP_009454024.1
126	Geitlerinema sp. PCC 7105	WP_017663183.1	WP_017663182.1
51	Geitlerinema sp. PCC 7407	#N/A	#N/A
28	Geminocystis herdmanii PCC 6308	WP_017296230.1	WP_017296229.1
122	Gloeocapsa sp. PCC 73106	WP_006529318.1	WP_006529317.1
57	Gloeocapsa sp. PCC 7428	#N/A	#N/A
65	Halothece sp. PCC 7418	#N/A	#N/A
103	Hapalosiphon sp. MRB220	WP_053456426.1	WP_053456427.1
94	Hassallia byssoidea VB512170	WP_039743310.1	WP_039743308.1
75	Kamptonema formosum PCC 6407	WP_007356433.1	WP_007356432.1
42	Leptolyngbya boryana PCC 6306	#N/A	#N/A
45	Leptolyngbya sp. Heron Island J	#N/A	#N/A
155	Leptolyngbya sp. JSC-1	#N/A	#N/A
176	Leptolyngbya sp. KIOST-1	#N/A	#N/A
204	Leptolyngbya sp. NIES-2104	#N/A	#N/A
131	Leptolyngbya sp. PCC 6406	#N/A	#N/A
196	Leptolyngbya sp. PCC 7375	WP_006516419.1	#N/A
187	Leptolyngbya sp. PCC 7376	#N/A	#N/A
78	Lyngbya aestuarii BL J	WP_023067345.1	WP_023067392.1
95	Lyngbya confervoides BDU141951	#N/A	#N/A
59	Lyngbya sp. PCC 8106	WP_009782711.1	WP_009782712.1
37	Mastigocladopsis repens PCC 10914	#N/A	#N/A
99	Mastigocladus laminosus UU774	WP_044452648.1	WP_044452647.1
44	Mastigocoleus testarum BC008	WP_027844880.1	WP_027844881.1
132	Mastigocoleus testarum BC008	WP_027844880.1	WP_027844881.1
53	Microchaete sp. PCC 7126	WP_017654825.1	WP_017654826.1
55	Microcoleus sp. PCC 7113	WP_051055582.1	WP_015181079.1
18	Microcoleus vaginatus FGP-2	WP_006634889.1	WP_006634890.1
234	Microcystis aeruginosa DIANCHI905	#N/A	#N/A
145	Microcystis aeruginosa NIES-2549	#N/A	#N/A
247	Microcystis aeruginosa NIES-44	#N/A	#N/A
3	Microcystis aeruginosa NIES-843	#N/A	#N/A
242	Microcystis aeruginosa PCC 7005	#N/A	#N/A
199	Microcystis aeruginosa PCC 7941	#N/A	#N/A
149	Microcystis aeruginosa PCC 9432	#N/A	#N/A
184	Microcystis aeruginosa PCC 9443	#N/A	#N/A
223	Microcystis aeruginosa PCC 9701	#N/A	#N/A
181	Microcystis aeruginosa PCC 9717	#N/A	#N/A
226	Microcystis aeruginosa PCC 9806	#N/A	#N/A
202	Microcystis aeruginosa PCC 9807	#N/A	#N/A
213	Microcystis aeruginosa PCC 9808	#N/A	#N/A
216	Microcystis aeruginosa PCC 9809	#N/A	#N/A
239	Microcystis aeruginosa SPC777	#N/A	#N/A
231	Microcystis aeruginosa TAIHU98	#N/A	#N/A
102	Microcystis panniformis FACHB-1757	#N/A	#N/A
69	Microcystis sp. T1-4	#N/A	#N/A
70	Moorea producens 3L	#N/A	WP_009149110.1
89	Myxosarcina sp. GI1	#N/A	#N/A
91	Neosynechococcus sphagnicola sy1	#N/A	#N/A
24	Nodosilinea nodulosa PCC 7104	#N/A	#N/A
11	Nodularia spumigena CCY9414	#N/A	#N/A
15	Nostoc azollae' 0708	#N/A	#N/A
4	Nostoc punctiforme PCC 73102	WP_041565548.1	WP_012410554.1
156	Nostoc sp. PCC 7107	WP_015114400.1	WP_015114399.1
46	Anabaena sp. PCC 7120	WP_010998637.1	WP_010998638.1
130	Nostoc sp. PCC 7524	WP_015137204.1	WP_015137203.1
36	Oscillatoria acuminata PCC 6304	WP_044195304.1	WP_015149531.1
73	Oscillatoria nigro-viridis PCC 7112	WP_015176945.1	WP_015176944.1
49	Oscillatoria sp. PCC 10802	WP_026098642.1	WP_017718474.1
88	Oscillatoria] sp. PCC 6506	WP_007356433.1	WP_007356432.1
19	Oscillatoriales cyanobacterium JSC-12	#N/A	#N/A
110	Oscillatoriales cyanobacterium MTP1	#N/A	#N/A
104	Planktothricoides sp. SR001	WP_054469856.1	WP_054469869.1
26	Planktothrix agardhii NIVA-CYA 126/8	#N/A	#N/A
138	Planktothrix agardhii NIVA-CYA 15	#N/A	#N/A
152	Planktothrix agardhii NIVA-CYA 34	#N/A	#N/A
178	Planktothrix agardhii NIVA-CYA 56/3	#N/A	#N/A
83	Planktothrix mougeotii NIVA-CYA 405	#N/A	#N/A
77	Planktothrix prolifica NIVA-CYA 406	#N/A	#N/A
117	Planktothrix prolifica NIVA-CYA 540	#N/A	#N/A
165	Planktothrix prolifica NIVA-CYA 98	#N/A	#N/A
20	Planktothrix rubescens NIVA-CYA 407	#N/A	#N/A
123	Pleurocapsa sp. PCC 7319	#N/A	#N/A
56	Pleurocapsa sp. PCC 7327	WP_015145249.1	WP_015145248.1
29	Prochlorothrix hollandica PCC 9006	#N/A	#N/A
137	Prochlorothrix hollandica PCC 9006	#N/A	#N/A
40	Pseudanabaena biceps PCC 7429	#N/A	#N/A
159	Pseudanabaena sp. 'Roaring Creek'	#N/A	#N/A
127	Pseudanabaena sp. PCC 6802	#N/A	#N/A
50	Pseudanabaena sp. PCC 7367	#N/A	#N/A
153	Richelia intracellularis	#N/A	#N/A
68	Rivularia sp. PCC 7116	WP_015117316.1	WP_015117315.1
74	Rubidibacter lacunae KORDI 51-2	#N/A	#N/A
1	Scytonema hofmanni PCC 7110	KYC39694.1	KYC39695.1
80	Scytonema hofmanni] UTEX 2349	WP_029637722.1	WP_029637723.1
92	Scytonema millei VB511283	WP_039716083.1	WP_039716084.1
76	Spirulina subsalsa PCC 9445	WP_017307052.1	WP_017307050.1
41	Stanieria cyanosphaera PCC 7437	WP_015191987.1	WP_015191988.1
146	Synechococcus elongatus PCC 6301	#N/A	#N/A
2	Synechococcus elongatus PCC 7942	#N/A	#N/A
154	Synechococcus sp. JA-2-3B'a(2-13)	#N/A	#N/A
133	Synechococcus sp. JA-3-3Ab	#N/A	#N/A
297	Synechococcus sp. NKBG042902	#N/A	#N/A
197	Synechococcus sp. NKBG15041c	#N/A	#N/A
266	Synechococcus sp. PCC 6312	#N/A	#N/A
186	Synechococcus sp. PCC 7002	#N/A	#N/A
287	Synechococcus sp. PCC 73109	#N/A	#N/A
238	Synechococcus sp. PCC 7335	#N/A	#N/A
272	Synechococcus sp. PCC 7336	#N/A	#N/A
269	Synechococcus sp. PCC 7502	#N/A	#N/A
281	Synechococcus sp. UTEX 2973	#N/A	#N/A
210	Synechocystis sp. PCC 6714	#N/A	#N/A
47	Synechocystis sp. PCC 6803	#N/A	#N/A
157	Synechocystis sp. PCC 6803	#N/A	#N/A
205	Synechocystis sp. PCC 6803	#N/A	#N/A
219	Synechocystis sp. PCC 6803	#N/A	#N/A
174	Synechocystis sp. PCC 6803 substr. GT-I	#N/A	#N/A
188	Synechocystis sp. PCC 6803 substr. PCC-N	#N/A	#N/A
195	Synechocystis sp. PCC 6803 substr. PCC-P	#N/A	#N/A
129	Synechocystis sp. PCC 7509	#N/A	#N/A
5	Thermosynechococcus elongatus BP-1	#N/A	#N/A
79	Thermosynechococcus sp. NK55a	#N/A	#N/A
96	Tolypothrix campylonemoides VB511288	#N/A	#N/A
63	Tolypothrix sp. PCC 7601	WP_045869074.1	WP_045869075.1
144	Trichodesmium erythraeum 21-75	#N/A	#N/A
6	Trichodesmium erythraeum IMS101	#N/A	#N/A
58	Xenococcus sp. PCC 7305	#N/A	#N/A

### Sheet: ZicK homologs
ZicK/Alr4504
+-------+----------------+-------------+----------------------------------------------+----------------------+--------+---------+
	clust		organism_ID	Organism	protein_ID	name		id
+-------+----------------+-------------+----------------------------------------------+----------------------+--------+---------+
	3891		1	Scytonema hofmanni PCC 7110	KYC39694.1	hypothetical protein		2496143
	3891		4	Nostoc punctiforme PCC 73102	WP_041565548.1	hypothetical protein		2511890
	3891		10	Arthrospira platensis NIES-39	WP_014277347.1	hypothetical protein		2544136
	3891		12	Coleofasciculus chthonoplastes PCC 7420	WP_006100776.1	hypothetical protein		2553097
	3891		13	Anabaena variabilis ATCC 29413	WP_011320094.1	hypothetical protein		2558891
	3891		14	Arthrospira maxima CS-328	WP_006668834.1	hypothetical protein		2564581
	3891		18	Microcoleus vaginatus FGP-2	WP_006634889.1	hypothetical protein		2577078
	3891		21	Chroococcidiopsis thermalis PCC 7203	WP_015153505.1	hypothetical protein		2591558
	3891		23	Anabaena cylindrica PCC 7122	WP_015213780.1	hypothetical protein		2600121
	3891		28	Geminocystis herdmanii PCC 6308	WP_017296230.1	hypothetical protein		2623594
	3891		31	Fischerella thermalis PCC 7521	WP_009454023.1	hypothetical protein		2637935
	3891		32	Fischerella muscicola SAG 1427-1 = PCC 73103	WP_016859347.1	hypothetical protein		2639781
	3891		36	Oscillatoria acuminata PCC 6304	WP_044195304.1	hypothetical protein		2656102
	3891		38	Cylindrospermum stagnale PCC 7417	WP_015208945.1	hypothetical protein		2667334
	3891		39	Crinalium epipsammum PCC 9333	WP_015205440.1	hypothetical protein		2674511
	3891		41	Stanieria cyanosphaera PCC 7437	WP_015191987.1	hypothetical protein		2679952
	3891		44	Mastigocoleus testarum BC008	WP_027844880.1	hypothetical protein		2694123
	3891		44	Mastigocoleus testarum BC008	WP_027844880.1	hypothetical protein		2699582
	3891		46	Nostoc sp. PCC 7120	WP_010998637.1	hypothetical protein		2712576
	3891		48	Calothrix sp. 336/3	WP_035155946.1	hypothetical protein		2721516
	3891		49	Oscillatoria sp. PCC 10802	WP_026098642.1	hypothetical protein		2726176
	3891		53	Microchaete sp. PCC 7126	WP_017654825.1	hypothetical protein		2744782
	3891		54	Fischerella sp. PCC 9605	WP_026732438.1	hypothetical protein		2747485
	3891		55	Microcoleus sp. PCC 7113	WP_051055582.1	hypothetical protein		2753497
	3891		56	Pleurocapsa sp. PCC 7327	WP_015145249.1	hypothetical protein		2762284
	3891		59	Lyngbya sp. PCC 8106	WP_009782711.1	hypothetical protein		2777941
	3891		60	Acaryochloris sp. CCMEE 5410	WP_029315351.1	hypothetical protein		2781486
	3891		61	Cyanothece sp. ATCC 51142	WP_009546139.1	hypothetical protein		2786137
	3891		63	Tolypothrix sp. PCC 7601	WP_045869074.1	hypothetical protein		2794528
	3891		67	Arthrospira sp. PCC 8005	WP_008056749.1	hypothetical protein		2806434
	3891		68	Rivularia sp. PCC 7116	WP_015117316.1	hypothetical protein		2812305
	3891		71	Chamaesiphon minutus PCC 6605	WP_041548183.1	hypothetical protein		2830984
	3891		72	Cyanobacterium aponinum PCC 10605	WP_015218060.1	hypothetical protein		2833970
	3891		73	Oscillatoria nigro-viridis PCC 7112	WP_015176945.1	hypothetical protein		2840262
	3891		75	Kamptonema formosum PCC 6407	WP_007356433.1	hypothetical protein		2848288
	3891		76	Spirulina subsalsa PCC 9445	WP_017307052.1	hypothetical protein		2856264
	3891		78	Lyngbya aestuarii BL J	WP_023067345.1	hypothetical protein		2864316
	3891		80	[Scytonema hofmanni] UTEX 2349	WP_029637722.1	hypothetical protein		2874726
	3891		85	filamentous cyanobacterium ESFC-1	WP_018400141.1	hypothetical protein		2890310
	3891		88	[Oscillatoria] sp. PCC 6506	WP_007356433.1	hypothetical protein		2902043
	3891		90	Tolypothrix bouteillei VB521301	WP_038073461.1	hypothetical protein		2914451
	3891		92	Scytonema millei VB511283	WP_039716083.1	hypothetical protein		2924490
	3891		94	Hassallia byssoidea VB512170	WP_039743310.1	hypothetical protein		2948637
	3891		99	Mastigocladus laminosus UU774	WP_044452648.1	hypothetical protein		2977530
	3891		100	Aliterella atlantica CENA595	WP_045054857.1	hypothetical protein		2983069
	3891		101	Limnoraphis robusta CS-951	WP_046279232.1	hypothetical protein		2986379
	3891		103	Hapalosiphon sp. MRB220	WP_053456426.1	hypothetical protein		2996463
	3891		104	Planktothricoides sp. SR001	WP_054469856.1	hypothetical protein		3003016
	3891		118	Arthrospira sp. TJSD091	WP_046321083.1	hypothetical protein		3034176
	3891		121	Cyanothece sp. PCC 8801	WP_012593690.1	hypothetical protein		3042085
	3891		122	Gloeocapsa sp. PCC 73106	WP_006529318.1	hypothetical protein		3048244
	3891		124	Fischerella sp. NIES-3754	WP_062246459.1	hypothetical protein		3057947
	3891		125	Anabaena sp. PCC 7108	WP_016950123.1	hypothetical protein		3061929
	3891		126	Geitlerinema sp. PCC 7105	WP_017663183.1	hypothetical protein		3069705
	3891		128	Calothrix sp. PCC 7507	WP_015127898.1	hypothetical protein		3076635
	3891		130	Nostoc sp. PCC 7524	WP_015137204.1	hypothetical protein		3086238
	3891		132	Mastigocoleus testarum BC008	WP_027844880.1	hypothetical protein		3101542
	3891		142	Arthrospira platensis YZ	WP_006616309.1	hypothetical protein		3148255
	3891		143	Crocosphaera watsonii WH 0003	WP_007309996.1	hypothetical protein		3152185
	3891		151	Arthrospira platensis C1	WP_006621826.1	hypothetical protein		3184676
	3891		156	Nostoc sp. PCC 7107	WP_015114400.1	hypothetical protein		3209348
	3891		158	Calothrix sp. PCC 6303	WP_015200018.1	hypothetical protein		3218493
	3891		161	Fischerella sp. PCC 9339	WP_017311950.1	hypothetical protein		3233588
	3891		162	Cyanothece sp. PCC 7424	WP_012598848.1	hypothetical protein		3236773
	3891		164	Arthrospira sp. PCC 8005	WP_008056749.1	hypothetical protein		3243315
	3891		171	Fischerella sp. PCC 9431	WP_026723612.1	hypothetical protein		3266261
	3891		173	Calothrix sp. PCC 7103	WP_019493267.1	hypothetical protein		3271977
	3891		179	Arthrospira platensis str. Paraca	WP_006616309.1	hypothetical protein		3296575
	3891		190	Fischerella sp. JSC-11	WP_009454023.1	hypothetical protein		3333099
	3891		191	Cyanothece sp. CCY0110	WP_008277252.1	hypothetical protein		3334752
	3891		194	Cyanothece sp. PCC 7822	WP_013320555.1	hypothetical protein		3343076
	3891		196	Leptolyngbya sp. PCC 7375	WP_006516419.1	hypothetical protein		3356394
	3891		206	Cyanothece sp. PCC 8802	WP_012796741.1	hypothetical protein		3392162
	3891		209	Cyanothece sp. ATCC 51472	WP_009546139.1	hypothetical protein		3403376
+-------+----------------+-------------+----------------------------------------------+----------------------+--------+---------+
Genomic surrounding
+---------+-------------+----------------+-------------------+---------+---------+--------+----------------------+----------------------------------------------------------------------------------------------------+--------+----------------------+--------+-----------+
	id	organism_ID	protein_ID	genomic_accession	start	end	strand	non_redundant_refseq	name	symbol	locus_tag	length	expressed
+---------+-------------+----------------+-------------------+---------+---------+--------+----------------------+----------------------------------------------------------------------------------------------------+--------+----------------------+--------+-----------+
	2712574	46	WP_010998635.1	NC_003272.1	5391625	5392929	-	WP_010998635.1	histidine kinase		PCC7120DELTA_RS24160	434	NULL
	2712575	46	WP_044522204.1	NC_003272.1	5392988	5393740	-	WP_044522204.1	two-component system response regulator		PCC7120DELTA_RS24165	250	NULL
	2712576	46	WP_010998637.1	NC_003272.1	5394283	5395266	+	WP_010998637.1	hypothetical protein		PCC7120DELTA_RS24170	327	NULL
	2712577	46	WP_010998638.1	NC_003272.1	5395306	5396385	+	WP_010998638.1	hypothetical protein		PCC7120DELTA_RS24175	359	NULL
	2712578	46	WP_010998639.1	NC_003272.1	5397008	5397781	-	WP_010998639.1	1-(5-phosphoribosyl)-5-[(5-phosphoribosylamino)methylideneamino] imidazole-4-carboxamide isomerase		PCC7120DELTA_RS24180	257	NULL
+---------+-------------+----------------+-------------------+---------+---------+--------+----------------------+----------------------------------------------------------------------------------------------------+--------+----------------------+--------+-----------+

### Sheet: ZacK homologs
ZacK/Alr4505
+-------+----------------+-------------+----------------------------------------------+----------------------+--------+---------+
	clust		organism_ID	Organism	protein_ID	name		id
+-------+----------------+-------------+----------------------------------------------+----------------------+--------+---------+
	3747		1	Scytonema hofmanni PCC 7110	KYC39695.1	hypothetical protein		2496144
	3747		4	Nostoc punctiforme PCC 73102	WP_012410554.1	hypothetical protein		2511889
	3747		10	Arthrospira platensis NIES-39	WP_014277346.1	hypothetical protein		2544135
	3747		12	Coleofasciculus chthonoplastes PCC 7420	WP_006101026.1	hypothetical protein		2553096
	3747		13	Anabaena variabilis ATCC 29413	WP_011320095.1	hypothetical protein		2558892
	3747		14	Arthrospira maxima CS-328	WP_006668833.1	hypothetical protein		2564580
	3747		18	Microcoleus vaginatus FGP-2	WP_006634890.1	hypothetical protein		2577079
	3747		21	Chroococcidiopsis thermalis PCC 7203	WP_015153504.1	hypothetical protein		2591557
	3747		23	Anabaena cylindrica PCC 7122	WP_015213779.1	hypothetical protein		2600120
	3747		28	Geminocystis herdmanii PCC 6308	WP_017296229.1	hypothetical protein		2623593
	3747		31	Fischerella thermalis PCC 7521	WP_009454024.1	hypothetical protein		2637936
	3747		32	Fischerella muscicola SAG 1427-1 = PCC 73103	WP_016859348.1	hypothetical protein		2639782
	3747		36	Oscillatoria acuminata PCC 6304	WP_015149531.1	hypothetical protein		2656101
	3747		38	Cylindrospermum stagnale PCC 7417	WP_015208944.1	hypothetical protein		2667333
	3747		39	Crinalium epipsammum PCC 9333	WP_015205439.1	hypothetical protein		2674510
	3747		41	Stanieria cyanosphaera PCC 7437	WP_015191988.1	hypothetical protein		2679953
	3747		44	Mastigocoleus testarum BC008	WP_027844881.1	hypothetical protein		2694122
	3747		44	Mastigocoleus testarum BC008	WP_027844881.1	hypothetical protein		2699583
	3747		46	Nostoc sp. PCC 7120	WP_010998638.1	hypothetical protein		2712577
	3747		48	Calothrix sp. 336/3	WP_035155943.1	hypothetical protein		2721515
	3747		49	Oscillatoria sp. PCC 10802	WP_017718474.1	hypothetical protein		2726175
	3747		53	Microchaete sp. PCC 7126	WP_017654826.1	hypothetical protein		2744783
	3747		54	Fischerella sp. PCC 9605	WP_026732437.1	hypothetical protein		2747484
	3747		55	Microcoleus sp. PCC 7113	WP_015181079.1	hypothetical protein		2753498
	3747		56	Pleurocapsa sp. PCC 7327	WP_015145248.1	hypothetical protein		2762283
	3747		59	Lyngbya sp. PCC 8106	WP_009782712.1	hypothetical protein		2777942
	3747		60	Acaryochloris sp. CCMEE 5410	WP_010476125.1	hypothetical protein		2781485
	3747		61	Cyanothece sp. ATCC 51142	WP_009546138.1	hypothetical protein		2786136
	3747		63	Tolypothrix sp. PCC 7601	WP_045869075.1	hypothetical protein		2794529
	3747		67	Arthrospira sp. PCC 8005	WP_008056748.1	hypothetical protein		2806435
	3747		68	Rivularia sp. PCC 7116	WP_015117315.1	hypothetical protein		2812304
	3747		70	Moorea producens 3L	WP_009149110.1	hypothetical protein		2825854
	3747		71	Chamaesiphon minutus PCC 6605	WP_041548185.1	hypothetical protein		2830985
	3747		72	Cyanobacterium aponinum PCC 10605	WP_015218059.1	hypothetical protein		2833969
	3747		73	Oscillatoria nigro-viridis PCC 7112	WP_015176944.1	hypothetical protein		2840261
	3747		75	Kamptonema formosum PCC 6407	WP_007356432.1	hypothetical protein		2848289
	3747		76	Spirulina subsalsa PCC 9445	WP_017307050.1	hypothetical protein		2856263
	3747		78	Lyngbya aestuarii BL J	WP_023067392.1	hypothetical protein		2864317
	3747		80	[Scytonema hofmanni] UTEX 2349	WP_029637723.1	hypothetical protein		2874727
	3747		85	filamentous cyanobacterium ESFC-1	WP_018400140.1	hypothetical protein		2890309
	3747		88	[Oscillatoria] sp. PCC 6506	WP_007356432.1	hypothetical protein		2902042
	3747		90	Tolypothrix bouteillei VB521301	WP_050045920.1	hypothetical protein		2914452
	3747		92	Scytonema millei VB511283	WP_039716084.1	hypothetical protein		2924491
	3747		94	Hassallia byssoidea VB512170	WP_039743308.1	hypothetical protein		2948636
	3747		99	Mastigocladus laminosus UU774	WP_044452647.1	hypothetical protein		2977529
	3747		100	Aliterella atlantica CENA595	WP_045054858.1	hypothetical protein		2983070
	3747		101	Limnoraphis robusta CS-951	WP_046279231.1	hypothetical protein		2986378
	3747		103	Hapalosiphon sp. MRB220	WP_053456427.1	hypothetical protein		2996464
	3747		104	Planktothricoides sp. SR001	WP_054469869.1	hypothetical protein		3003015
	3747		105	Nostoc piscinale CENA21	WP_062289506.1	hypothetical protein		3006560
	3747		118	Arthrospira sp. TJSD091	WP_046321082.1	hypothetical protein		3034175
	3747		121	Cyanothece sp. PCC 8801	WP_012593689.1	hypothetical protein		3042084
	3747		122	Gloeocapsa sp. PCC 73106	WP_006529317.1	hypothetical protein		3048243
	3747		124	Fischerella sp. NIES-3754	WP_062246457.1	hypothetical protein		3057946
	3747		125	Anabaena sp. PCC 7108	WP_016950122.1	hypothetical protein		3061928
	3747		126	Geitlerinema sp. PCC 7105	WP_017663182.1	hypothetical protein		3069704
	3747		128	Calothrix sp. PCC 7507	WP_015127897.1	hypothetical protein		3076634
	3747		130	Nostoc sp. PCC 7524	WP_015137203.1	hypothetical protein		3086237
	3747		132	Mastigocoleus testarum BC008	WP_027844881.1	hypothetical protein		3101543
	3747		135	Fischerella muscicola PCC 7414	WP_016867558.1	hypothetical protein		3114696
	3747		142	Arthrospira platensis YZ	WP_014277346.1	hypothetical protein		3148254
	3747		143	Crocosphaera watsonii WH 0003	WP_007309995.1	hypothetical protein		3152184
	3747		151	Arthrospira platensis C1	WP_006621825.1	hypothetical protein		3184675
	3747		156	Nostoc sp. PCC 7107	WP_015114399.1	hypothetical protein		3209347
	3747		158	Calothrix sp. PCC 6303	WP_015200017.1	hypothetical protein		3218492
	3747		161	Fischerella sp. PCC 9339	WP_017311951.1	hypothetical protein		3233589
	3747		162	Cyanothece sp. PCC 7424	WP_012598847.1	hypothetical protein		3236772
	3747		164	Arthrospira sp. PCC 8005	WP_008056748.1	hypothetical protein		3243314
	3747		171	Fischerella sp. PCC 9431	WP_026723611.1	hypothetical protein		3266260
	3747		173	Calothrix sp. PCC 7103	WP_019493266.1	hypothetical protein		3271976
	3747		179	Arthrospira platensis str. Paraca	WP_035737883.1	hypothetical protein		3296574
	3747		185	Crocosphaera watsonii WH 0402	WP_007309995.1	hypothetical protein		3315261
	3747		190	Fischerella sp. JSC-11	WP_009454024.1	hypothetical protein		3333100
	3747		194	Cyanothece sp. PCC 7822	WP_013320554.1	hypothetical protein		3343075
	3747		196	Leptolyngbya sp. PCC 7375	WP_006516418.1	hypothetical protein		3356393
	3747		198	Crocosphaera watsonii WH 0005	WP_007309995.1	hypothetical protein		3365037
	3747		206	Cyanothece sp. PCC 8802	WP_012593689.1	hypothetical protein		3392161
	3747		209	Cyanothece sp. ATCC 51472	WP_009546138.1	hypothetical protein		3403375
+-------+----------------+-------------+----------------------------------------------+----------------------+--------+---------+
Genomic surrounding
+---------+-------------+----------------+-------------------+---------+---------+--------+----------------------+----------------------------------------------------------------------------------------------------+--------+----------------------+--------+-----------+
	id	organism_ID	protein_ID	genomic_accession	start	end	strand	non_redundant_refseq	name	symbol	locus_tag	length	expressed
+---------+-------------+----------------+-------------------+---------+---------+--------+----------------------+----------------------------------------------------------------------------------------------------+--------+----------------------+--------+-----------+
	2712575	46	WP_044522204.1	NC_003272.1	5392988	5393740	-	WP_044522204.1	two-component system response regulator		PCC7120DELTA_RS24165	250	NULL
	2712576	46	WP_010998637.1	NC_003272.1	5394283	5395266	+	WP_010998637.1	hypothetical protein		PCC7120DELTA_RS24170	327	NULL
	2712577	46	WP_010998638.1	NC_003272.1	5395306	5396385	+	WP_010998638.1	hypothetical protein		PCC7120DELTA_RS24175	359	NULL
	2712578	46	WP_010998639.1	NC_003272.1	5397008	5397781	-	WP_010998639.1	1-(5-phosphoribosyl)-5-[(5-phosphoribosylamino)methylideneamino] imidazole-4-carboxamide isomerase		PCC7120DELTA_RS24180	257	NULL
	2712579	46	WP_044523282.1	NC_003272.1	5397838	5398131	-	WP_044523282.1	hypothetical protein		PCC7120DELTA_RS24185	97	NULL
+---------+-------------+----------------+-------------------+---------+---------+--------+----------------------+----------------------------------------------------------------------------------------------------+--------+----------------------+--------+-----------+
