## Supplementary File 3 for "Two novel heteropolymer-forming proteins maintain multicellular shape of the cyanobacterium *Anabaena* sp. PCC 7120"

### Sheet: PCC 7120 WT, BG11-0
Accession	Description	Coverage [%]	# PSMs	# Unique Peptides	# AAs	MW [kDa]	calc. pI
P30521	Glucose-1-phosphate adenylyltransferase OS=Nostoc sp. (strain PCC 7120 / SAG 25.82 / UTEX 2576) GN=glgC PE=3 SV=1	53	22	17	429	48.3	5.95
Q8YRN8	Alr3406 protein OS=Nostoc sp. (strain PCC 7120 / SAG 25.82 / UTEX 2576) GN=alr3406 PE=4 SV=1	24	9	9	463	53.2	5.44
Q8YP69	Ribonuclease E OS=Nostoc sp. (strain PCC 7120 / SAG 25.82 / UTEX 2576) GN=alr4331 PE=4 SV=1	22	9	9	687	76.1	5.82
Q8YQ43	6,7-dimethyl-8-ribityllumazine synthase OS=Nostoc sp. (strain PCC 7120 / SAG 25.82 / UTEX 2576) GN=ribH PE=3 SV=1	71	17	8	190	20.6	5.77
Q9KI45	Putative DNA-binding protein DevH OS=Nostoc sp. (strain PCC 7120 / SAG 25.82 / UTEX 2576) GN=devH PE=4 SV=1	38	9	7	239	27.3	9.25
P00879	Ribulose bisphosphate carboxylase large chain OS=Nostoc sp. (strain PCC 7120 / SAG 25.82 / UTEX 2576) GN=cbbL PE=1 SV=3	24	8	7	476	53	6.71
Q8YXH3	Zam protein OS=Nostoc sp. (strain PCC 7120 / SAG 25.82 / UTEX 2576) GN=zam PE=4 SV=1	17	8	7	783	87.8	5.41
Q8YYI3	Carbon dioxide concentrating mechanism protein OS=Nostoc sp. (strain PCC 7120 / SAG 25.82 / UTEX 2576) GN=ccmM PE=4 SV=1	28	8	7	555	59.4	7.24
P80559	Phycobiliprotein ApcE OS=Nostoc sp. (strain PCC 7120 / SAG 25.82 / UTEX 2576) GN=apcE PE=1 SV=3	10	7	7	1132	126.8	9.41
Q8YUI5	Mannose-1-phosphate guanyltransferase OS=Nostoc sp. (strain PCC 7120 / SAG 25.82 / UTEX 2576) GN=alr2361 PE=4 SV=1	14	7	6	842	92.6	6.02
Q8YKV6	All7185 protein OS=Nostoc sp. (strain PCC 7120 / SAG 25.82 / UTEX 2576) GN=all7185 PE=4 SV=1	18	6	5	471	51.9	4.59
Q8YLN8	Riboflavin synthase alpha chain OS=Nostoc sp. (strain PCC 7120 / SAG 25.82 / UTEX 2576) GN=all5258 PE=4 SV=1	22	4	4	219	23.5	4.84
P07123	Phycobilisome 32.1 kDa linker polypeptide, phycocyanin-associated, rod OS=Nostoc sp. (strain PCC 7120 / SAG 25.82 / UTEX 2576) GN=cpcC PE=1 SV=4	15	4	4	286	32.2	9.33
Q8YMD5	N-acetylmuramoyl-L-alanine amidase OS=Nostoc sp. (strain PCC 7120 / SAG 25.82 / UTEX 2576) GN=all4999 PE=4 SV=1	7	3	3	597	65.3	9.36
Q8YYI8	DNA gyrase subunit A OS=Nostoc sp. (strain PCC 7120 / SAG 25.82 / UTEX 2576) GN=gyrA PE=3 SV=1	4	3	3	872	96.9	5.58
Q547V0	Nitrogenase protein alpha chain OS=Nostoc sp. (strain PCC 7120 / SAG 25.82 / UTEX 2576) PE=3 SV=1	7	3	3	497	55.9	7.74
P00457	Nitrogenase iron protein 1 OS=Nostoc sp. (strain PCC 7120 / SAG 25.82 / UTEX 2576) GN=nifH1 PE=3 SV=2	15	3	3	295	32.3	5.24

### Sheet: PCC 7120 Alr4504-GFP, BG11-0
Accession	Description	Coverage [%]	# PSMs	# Unique Peptides	# AAs	MW [kDa]	calc. pI
Q8YNQ8	Alr4504 protein OS=Nostoc sp. (strain PCC 7120 / SAG 25.82 / UTEX 2576) GN=alr4504 PE=4 SV=1	58	101	24	327	38.2	5.2
Q8YW74	Chaperone protein dnaK2 OS=Nostoc sp. (strain PCC 7120 / SAG 25.82 / UTEX 2576) GN=dnaK2 PE=3 SV=1	36	23	19	633	67.9	4.97
Q8YPZ1	All4049 protein OS=Nostoc sp. (strain PCC 7120 / SAG 25.82 / UTEX 2576) GN=all4049 PE=4 SV=1	61	39	16	181	20.5	5.91
P58572	Cyanophycin synthetase OS=Nostoc sp. (strain PCC 7120 / SAG 25.82 / UTEX 2576) GN=cphA PE=3 SV=1	20	13	11	901	98.2	6.2
Q8YPY9	All4051 protein OS=Nostoc sp. (strain PCC 7120 / SAG 25.82 / UTEX 2576) GN=all4051 PE=4 SV=1	40	10	10	281	32.7	4.96
P30521	Glucose-1-phosphate adenylyltransferase OS=Nostoc sp. (strain PCC 7120 / SAG 25.82 / UTEX 2576) GN=glgC PE=3 SV=1	27	8	8	429	48.3	5.95
P58552	Protein RecA OS=Nostoc sp. (strain PCC 7120 / SAG 25.82 / UTEX 2576) GN=recA PE=3 SV=1	27	9	7	357	38.4	5.26
Q8YNQ7	Alr4505 protein OS=Nostoc sp. (strain PCC 7120 / SAG 25.82 / UTEX 2576) GN=alr4505 PE=4 SV=1	22	8	6	359	41.5	5.53
Q8Z0G8	Geranylgeranyl hydrogenase OS=Nostoc sp. (strain PCC 7120 / SAG 25.82 / UTEX 2576) GN=chlP PE=4 SV=1	17	6	6	406	44.7	8.4
Q8YSQ2	All3032 protein OS=Nostoc sp. (strain PCC 7120 / SAG 25.82 / UTEX 2576) GN=all3032 PE=4 SV=1	25	6	6	197	23	5.4
Q8YRI2	All3465 protein OS=Nostoc sp. (strain PCC 7120 / SAG 25.82 / UTEX 2576) GN=all3465 PE=4 SV=1	8	6	6	1119	125.3	5.38
Q8YTI0	30S ribosomal protein S4 OS=Nostoc sp. (strain PCC 7120 / SAG 25.82 / UTEX 2576) GN=rpsD PE=3 SV=1	39	6	5	202	23.2	10.81
Q8YUA5	Chaperone protein DnaJ OS=Nostoc sp. (strain PCC 7120 / SAG 25.82 / UTEX 2576) GN=dnaJ PE=3 SV=1	17	5	5	376	41	6.44
P00879	Ribulose bisphosphate carboxylase large chain OS=Nostoc sp. (strain PCC 7120 / SAG 25.82 / UTEX 2576) GN=cbbL PE=1 SV=3	13	5	5	476	53	6.71
Q8YZL4	All0443 protein OS=Nostoc sp. (strain PCC 7120 / SAG 25.82 / UTEX 2576) GN=all0443 PE=4 SV=1	17	5	5	290	31.9	9.16
P07120	C-phycocyanin subunit beta OS=Nostoc sp. (strain PCC 7120 / SAG 25.82 / UTEX 2576) GN=cpcB PE=3 SV=4	39	5	4	173	18.4	5.16
Q8YPI5	30S ribosomal protein S3 OS=Nostoc sp. (strain PCC 7120 / SAG 25.82 / UTEX 2576) GN=rpsC PE=3 SV=1	21	6	4	260	29.9	10.43
Q8YPI0	50S ribosomal protein L4 OS=Nostoc sp. (strain PCC 7120 / SAG 25.82 / UTEX 2576) GN=rplD PE=3 SV=1	30	4	4	210	23.7	10.17
Q8YP69	Ribonuclease E OS=Nostoc sp. (strain PCC 7120 / SAG 25.82 / UTEX 2576) GN=alr4331 PE=4 SV=1	10	4	4	687	76.1	5.82
Q9KI45	Putative DNA-binding protein DevH OS=Nostoc sp. (strain PCC 7120 / SAG 25.82 / UTEX 2576) GN=devH PE=4 SV=1	26	4	4	239	27.3	9.25
P00457	Nitrogenase iron protein 1 OS=Nostoc sp. (strain PCC 7120 / SAG 25.82 / UTEX 2576) GN=nifH1 PE=3 SV=2	26	11	3	295	32.3	5.24
Q8YZQ7	All0400 protein OS=Nostoc sp. (strain PCC 7120 / SAG 25.82 / UTEX 2576) GN=all0400 PE=4 SV=1	12	3	3	280	31.5	4.96
Q8YXY1	ParA family protein OS=Nostoc sp. (strain PCC 7120 / SAG 25.82 / UTEX 2576) GN=all1075 PE=4 SV=1	12	3	3	294	32.9	6.79
Q8YKR3	All7229 protein OS=Nostoc sp. (strain PCC 7120 / SAG 25.82 / UTEX 2576) GN=all7229 PE=4 SV=1	7	3	3	510	57.7	5.77
Q8YUN0	Alr2309 protein OS=Nostoc sp. (strain PCC 7120 / SAG 25.82 / UTEX 2576) GN=alr2309 PE=4 SV=1	9	3	3	579	64.4	6.58
Q8YP87	Two-component system response regulator OS=Nostoc sp. (strain PCC 7120 / SAG 25.82 / UTEX 2576) GN=all4312 PE=4 SV=1	13	3	3	256	29.2	8.79
Q8YP64	30S ribosomal protein S10 OS=Nostoc sp. (strain PCC 7120 / SAG 25.82 / UTEX 2576) GN=rpsJ PE=3 SV=1	26	3	3	105	12.1	9.66
Q8Z0K4	Rod shape-determining protein OS=Nostoc sp. (strain PCC 7120 / SAG 25.82 / UTEX 2576) GN=mreB PE=4 SV=1	12	3	3	347	37.1	5.38
